# Chemical Dice Integrator (CDI): A Scalable Framework for Multimodal Molecular Representation Learning

**DOI:** 10.1101/2025.11.11.687860

**Authors:** Suvendu Kumar, Saveena Solanki, Mudit Gupta, Sanjay Kumar Mohanty, Shiva Satija, Sonam Chauhan, Subhadeep Duari, Arushi Sharma, Vishakha Gautam, Sakshi Arora, Raidhani Shome, Sourav Sinha, Abhinav Kumar Sharma, Aayushi Mittal, Debarka Sengupta, Natarajan Arul Murugan, Gaurav Ahuja

## Abstract

The machine learning landscape for molecular property prediction is fragmented, with numerous Featurizers each capturing a narrow, specialized view of chemical structure. This heterogeneity forces a suboptimal choice of representation a priori, limiting model generalizability. We introduce the Chemical Dice Integrator (CDI), a hierarchical framework that unifies six orthogonal molecular representations, physicochemical (Mordred), topological (GROVER), visual (ImageMol), biological (Signaturizer), quantum-mechanical (MOPAC), and linguistic (ChemBERTa), into a single, coherent embedding. The framework consists of CDI-Basic, a two-tiered autoencoder that fuses these modalities, and CDI-Generalised, a Mamba State-Space Model (SSM) that learns a direct, efficient map from SMILES strings to the unified embedding space. Extensive benchmarking across 23 classification (171 tasks) and 10 regression datasets demonstrates that CDI embeddings consistently achieve superior predictive performance compared to individual Featurizers and standard feature aggregation methods. The CDI-Generalised model achieves this performance with exceptional computational efficiency, outperforming deep learning Featurizers in terms of speed and resource overhead. Furthermore, we demonstrate that the CDI embedding is chemically intuitive, allowing for the sensitive distinction of nuanced structural variants, such as chiral enantiomers and kekulized SMILES forms. By bridging multimodal chemical intelligence with scalable, sequence-based inference, CDI offers a strong foundation for molecular machine learning.
