## supplementary Table 1 for "Chemical Dice Integrator (CDI): A Scalable Framework for Multimodal Molecular Representation Learning"

### Sheet: Packages used
Package	Version	Link
Signaturizer	1.1.14	https://pypi.org/project/signaturizer/
Mordred	1.2.0	https://pypi.org/project/mordred/
ChemBERTa	77M-MLM	https://huggingface.co/DeepChem/ChemBERTa-77M-MLM
MOPAC	23.0.2	https://github.com/openmopac/mopac
GROVER	1.0.0	https://github.com/tencent-ailab/grover
ImageMol	1.0.0	https://github.com/HongxinXiang/ImageMol
SMI-SSED	0.1.0	https://huggingface.co/ibm-research/materials.smi_ssed
numpy	2.0.2	https://pypi.org/project/numpy/
pandas	2.2.2	https://pypi.org/project/pandas/
scikit-learn	1.6.1	https://pypi.org/project/scikit-learn/
xgboost	3.0.5	https://pypi.org/project/xgboost/
lightgbm	4.4.0	https://pypi.org/project/lightgbm/
catboost	1.2.8	https://pypi.org/project/catboost/
imbalanced-learn	0.14.0	https://pypi.org/project/imbalanced-learn/
matplotlib	3.10.0	https://pypi.org/project/matplotlib
seaborn	0.13.2	https://pypi.org/project/seaborn/
