## supplementary Table 2 for "Chemical Dice Integrator (CDI): A Scalable Framework for Multimodal Molecular Representation Learning"

### Sheet: Classification
Source	Dataset file	Count of 1s	Count of 0s	Target Column	Total Molecules	Data Balance
TDC	PGP (Broccatelli)	651	568	Y	1219	No sampling
TDC	Bioavailability (Ma)	492	148	Y	640	No sampling
TDC	BBB (Martins)	1560	479	Y	2039	Over Sampling
TDC	CYP2C9 (Veith)	4045	8047	Y	12092	No sampling
TDC	CYP2D6 (Veith)	2514	10616	Y	13130	Over Sampling
TDC	CYP3A4 (Veith)	5110	7218	Y	12328	No sampling
TDC	CYP2C9 (substrate Carbon-Mangels)	141	528	Y	669	No sampling
TDC	CYP2D6 (substrate Carbon-Mangels)	191	476	Y	667	No sampling
TDC	CYP3A4 (substrate Carbon-Mangels)	355	315	Y	670	No sampling
TDC	hERG	451	204	Y	655	No sampling
TDC	hERG(Karim)	6718	6727	Y	13445	No sampling
TDC	hERG (central)	13744	293149	hERG_inhib	306893	Downsampling
TDC	AMES	3974	3304	Y	7278	No sampling
TDC	DILI	236	239	Y	475	No sampling
TDC	Skin Reaction	274	130	Y	404	No sampling
TDC	Carcinogens (Lagunin)	60	220	Y	280	No sampling
TDC	Cav3 T-type calcium channel inhibitors (butkiewicz)	703	100172	Y	100875	Downsampling
TDC	HIV	1443	39684	Y	41127	Downsampling
MoleculeNet	BACE	691	822	Class	1513	No sampling
MoleculeNet	SIDER	743	684	Hepatobiliary disorders	743	No sampling
MoleculeNet	SIDER	876	551	Eye disorders	876	No sampling
MoleculeNet	SIDER	727	700	Reproductive system and breast disorders	727	No sampling
MoleculeNet	SIDER	885	542	Blood and lymphatic system disorders	885	No sampling
MoleculeNet	SIDER	911	516	Renal and urinary disorders	911	No sampling
MoleculeNet	SIDER	659	768	Ear and labyrinth disorders	659	No sampling
MoleculeNet	Tox21	768	5781	NR-AhR	768	Downsampling
MoleculeNet	Tox21	793	5400	NR-ER	793	Downsampling
MoleculeNet	Tox21	942	4890	SR-ARE	942	Downsampling
MoleculeNet	Tox21	918	4892	SR-MMP	918	Downsampling
MoleculeNet	ToxCast	627	2796	ATG_AP_1_CIS_up	627	Downsampling
MoleculeNet	ToxCast	548	2875	ATG_CMV_CIS_up	548	Downsampling
MoleculeNet	ToxCast	707	2716	ATG_DR4_LXR_CIS_dn	707	Downsampling
MoleculeNet	ToxCast	510	2913	ATG_EGR_CIS_up	510	Downsampling
MoleculeNet	ToxCast	880	2543	ATG_ERE_CIS_up	880	Downsampling
MoleculeNet	ToxCast	738	2685	ATG_ERa_TRANS_up	738	Downsampling
MoleculeNet	ToxCast	727	2696	ATG_MRE_CIS_up	727	Downsampling
MoleculeNet	ToxCast	1300	2123	ATG_NRF2_ARE_CIS_up	1300	Downsampling
MoleculeNet	ToxCast	556	2867	ATG_Oct_MLP_CIS_up	556	Downsampling
MoleculeNet	ToxCast	939	2484	ATG_PPARg_TRANS_up	939	Downsampling
MoleculeNet	ToxCast	536	2887	ATG_PPRE_CIS_up	536	Downsampling
MoleculeNet	ToxCast	1654	1769	ATG_PXRE_CIS_up	1654	No sampling
MoleculeNet	ToxCast	978	2445	ATG_PXR_TRANS_up	978	Downsampling
MoleculeNet	ToxCast	530	2893	ATG_RXRb_TRANS_up	530	Downsampling
MoleculeNet	ToxCast	536	2887	ATG_SREBP_CIS_up	536	Downsampling
MoleculeNet	ToxCast	937	2486	ATG_VDRE_CIS_up	937	Downsampling
MoleculeNet	ToxCast	556	889	BSK_3C_HLADR_down	556	No sampling
MoleculeNet	ToxCast	603	842	BSK_3C_Proliferation_down	603	No sampling
MoleculeNet	ToxCast	568	877	BSK_SAg_Proliferation_down	568	No sampling
MoleculeNet	ToxCast	628	817	BSK_hDFCGF_Proliferation_down	628	No sampling
MoleculeNet	ToxCast	640	6564	TOX21_ARE_BLA_Agonist_ch2	640	Downsampling
MoleculeNet	ToxCast	1621	5583	TOX21_ARE_BLA_agonist_ratio	1621	Downsampling
MoleculeNet	ToxCast	1177	6773	TOX21_AR_BLA_Antagonist_ratio	1177	Downsampling
MoleculeNet	ToxCast	599	7351	TOX21_AR_BLA_Antagonist_viability	599	Downsampling
MoleculeNet	ToxCast	850	7100	TOX21_AR_LUC_MDAKB2_Antagonist	850	Downsampling
MoleculeNet	ToxCast	1170	6034	TOX21_AR_LUC_MDAKB2_Antagonist2	1170	Downsampling
MoleculeNet	ToxCast	809	7141	TOX21_AhR_LUC_Agonist	809	Downsampling
MoleculeNet	ToxCast	1276	6674	TOX21_Aromatase_Inhibition	1276	Downsampling
MoleculeNet	ToxCast	1031	6919	TOX21_ERa_BLA_Antagonist_ratio	1031	Downsampling
MoleculeNet	ToxCast	1259	6691	TOX21_ERa_LUC_BG1_Agonist	1259	Downsampling
MoleculeNet	ToxCast	716	7234	TOX21_ERa_LUC_BG1_Antagonist	716	Downsampling
MoleculeNet	ToxCast	961	6243	TOX21_FXR_BLA_antagonist_ratio	961	Downsampling
MoleculeNet	ToxCast	502	7448	TOX21_GR_BLA_Agonist_ratio	502	Downsampling
MoleculeNet	ToxCast	537	7413	TOX21_GR_BLA_Antagonist_ch2	537	Downsampling
MoleculeNet	ToxCast	612	6592	TOX21_HSE_BLA_agonist_ratio	612	Downsampling
MoleculeNet	ToxCast	860	4425	TOX21_MMP_ratio_down	860	Downsampling
MoleculeNet	ToxCast	653	6551	TOX21_PPARd_BLA_Agonist_viability	653	Downsampling
MoleculeNet	ToxCast	549	6655	TOX21_PPARg_BLA_antagonist_ratio	549	Downsampling
MoleculeNet	ToxCast	1764	6186	TOX21_TR_LUC_GH3_Antagonist	1764	Downsampling
MoleculeNet	ToxCast	632	6572	TOX21_VDR_BLA_Agonist_viability	632	Downsampling
MoleculeNet	ToxCast	570	7380	TOX21_p53_BLA_p1_ch1	570	Downsampling
MoleculeNet	ToxCast	814	7136	TOX21_p53_BLA_p1_ratio	814	Downsampling
MoleculeNet	ToxCast	527	7423	TOX21_p53_BLA_p2_ch1	527	Downsampling
MoleculeNet	ToxCast	801	7149	TOX21_p53_BLA_p2_ch2	801	Downsampling
MoleculeNet	ToxCast	1031	6919	TOX21_p53_BLA_p2_ratio	1031	Downsampling
MoleculeNet	ToxCast	798	7152	TOX21_p53_BLA_p2_viability	798	Downsampling
MoleculeNet	ToxCast	681	7269	TOX21_p53_BLA_p3_ch1	681	Downsampling
MoleculeNet	ToxCast	711	7239	TOX21_p53_BLA_p3_ch2	711	Downsampling
MoleculeNet	ToxCast	959	6991	TOX21_p53_BLA_p3_ratio	959	Downsampling
MoleculeNet	ToxCast	658	7292	TOX21_p53_BLA_p4_ch1	658	Downsampling
MoleculeNet	ToxCast	571	7379	TOX21_p53_BLA_p4_ch2	571	Downsampling
MoleculeNet	ToxCast	949	7001	TOX21_p53_BLA_p4_ratio	949	Downsampling
MoleculeNet	ToxCast	671	7279	TOX21_p53_BLA_p4_viability	671	Downsampling
MoleculeNet	ToxCast	644	7306	TOX21_p53_BLA_p5_ch2	644	Downsampling
MoleculeNet	ToxCast	884	7066	TOX21_p53_BLA_p5_ratio	884	Downsampling
MoleculeNet	PCBA	15957	145067	PCBA-1030	15957	Downsampling
MoleculeNet	PCBA	561	196705	PCBA-1379	561	Downsampling
MoleculeNet	PCBA	529	124223	PCBA-1454	529	Downsampling
MoleculeNet	PCBA	720	201186	PCBA-1457	720	Downsampling
MoleculeNet	PCBA	5813	189445	PCBA-1458	5813	Downsampling
MoleculeNet	PCBA	5652	218022	PCBA-1460	5652	Downsampling
MoleculeNet	PCBA	2299	205537	PCBA-1461	2299	Downsampling
MoleculeNet	PCBA	1023	250515	PCBA-1468	1023	Downsampling
MoleculeNet	PCBA	779	271124	PCBA-1479	779	Downsampling
MoleculeNet	PCBA	890	258656	PCBA-1631	890	Downsampling
MoleculeNet	PCBA	2358	201396	PCBA-1688	2358	Downsampling
MoleculeNet	PCBA	1082	289263	PCBA-1721	1082	Downsampling
MoleculeNet	PCBA	1158	291498	PCBA-2100	1158	Downsampling
MoleculeNet	PCBA	3446	188248	PCBA-2147	3446	Downsampling
MoleculeNet	PCBA	712	183114	PCBA-2242	712	Downsampling
MoleculeNet	PCBA	1066	259431	PCBA-2326	1066	Downsampling
MoleculeNet	PCBA	2001	272207	PCBA-2451	2001	Downsampling
MoleculeNet	PCBA	1103	333438	PCBA-2517	1103	Downsampling
MoleculeNet	PCBA	650	344825	PCBA-2528	650	Downsampling
MoleculeNet	PCBA	10538	267184	PCBA-2546	10538	Downsampling
MoleculeNet	PCBA	1194	229562	PCBA-2549	1194	Downsampling
MoleculeNet	PCBA	16645	253027	PCBA-2551	16645	Downsampling
MoleculeNet	PCBA	1080	356794	PCBA-2676	1080	Downsampling
MoleculeNet	PCBA	1558	68608	PCBA-411	1558	Downsampling
MoleculeNet	PCBA	936	337137	PCBA-485290	936	Downsampling
MoleculeNet	PCBA	9125	300462	PCBA-485297	9125	Downsampling
MoleculeNet	PCBA	7568	303359	PCBA-485313	7568	Downsampling
MoleculeNet	PCBA	4481	312138	PCBA-485314	4481	Downsampling
MoleculeNet	PCBA	1725	325115	PCBA-485341	1725	Downsampling
MoleculeNet	PCBA	616	318916	PCBA-485349	616	Downsampling
MoleculeNet	PCBA	601	322003	PCBA-485353	601	Downsampling
MoleculeNet	PCBA	1475	216597	PCBA-485360	1475	Downsampling
MoleculeNet	PCBA	10671	330996	PCBA-485364	10671	Downsampling
MoleculeNet	PCBA	553	325031	PCBA-485367	553	Downsampling
MoleculeNet	PCBA	760	369970	PCBA-504327	760	Downsampling
MoleculeNet	PCBA	30456	266117	PCBA-504332	30456	Downsampling
MoleculeNet	PCBA	15619	309886	PCBA-504333	15619	Downsampling
MoleculeNet	PCBA	16779	338397	PCBA-504339	16779	Downsampling
MoleculeNet	PCBA	7398	282882	PCBA-504444	7398	Downsampling
MoleculeNet	PCBA	4165	306237	PCBA-504466	4165	Downsampling
MoleculeNet	PCBA	7637	235179	PCBA-504467	7637	Downsampling
MoleculeNet	PCBA	3494	376658	PCBA-504847	3494	Downsampling
MoleculeNet	PCBA	4450	200571	PCBA-540276	4450	Downsampling
MoleculeNet	PCBA	2124	367317	PCBA-540317	2124	Downsampling
MoleculeNet	PCBA	25041	301362	PCBA-588342	25041	Downsampling
MoleculeNet	PCBA	3935	367397	PCBA-588453	3935	Downsampling
MoleculeNet	PCBA	1973	387249	PCBA-588579	1973	Downsampling
MoleculeNet	PCBA	3927	353668	PCBA-588590	3927	Downsampling
MoleculeNet	PCBA	4700	369501	PCBA-588591	4700	Downsampling
MoleculeNet	PCBA	1278	376677	PCBA-588795	1278	Downsampling
MoleculeNet	PCBA	4923	347410	PCBA-588855	4923	Downsampling
MoleculeNet	PCBA	763	371598	PCBA-602313	763	Downsampling
MoleculeNet	PCBA	827	396756	PCBA-624170	827	Downsampling
MoleculeNet	PCBA	1242	393962	PCBA-624171	1242	Downsampling
MoleculeNet	PCBA	3969	361799	PCBA-624202	3969	Downsampling
MoleculeNet	PCBA	1354	322417	PCBA-624288	1354	Downsampling
MoleculeNet	PCBA	9829	281798	PCBA-624296	9829	Downsampling
MoleculeNet	PCBA	6200	301279	PCBA-624297	6200	Downsampling
MoleculeNet	PCBA	6407	318894	PCBA-624417	6407	Downsampling
MoleculeNet	PCBA	3745	342644	PCBA-651635	3745	Downsampling
MoleculeNet	PCBA	744	353321	PCBA-651644	744	Downsampling
MoleculeNet	PCBA	1662	355364	PCBA-651768	1662	Downsampling
MoleculeNet	PCBA	6423	319257	PCBA-651965	6423	Downsampling
MoleculeNet	PCBA	7133	368086	PCBA-652104	7133	Downsampling
MoleculeNet	PCBA	4056	317746	PCBA-652105	4056	Downsampling
MoleculeNet	PCBA	5906	330582	PCBA-686970	5906	Downsampling
MoleculeNet	PCBA	10152	339740	PCBA-720504	10152	Downsampling
MoleculeNet	PCBA	873	11495	PCBA-720532	873	Downsampling
MoleculeNet	PCBA	724	355571	PCBA-720542	724	Downsampling
MoleculeNet	PCBA	1259	340987	PCBA-720551	1259	Downsampling
MoleculeNet	PCBA	3243	335394	PCBA-720553	3243	Downsampling
MoleculeNet	PCBA	1909	281104	PCBA-720579	1909	Downsampling
MoleculeNet	PCBA	1492	304319	PCBA-720580	1492	Downsampling
MoleculeNet	PCBA	660	356052	PCBA-720708	660	Downsampling
MoleculeNet	PCBA	514	352170	PCBA-720709	514	Downsampling
MoleculeNet	PCBA	897	369203	PCBA-743255	897	Downsampling
MoleculeNet	PCBA	583	103205	PCBA-881	583	Downsampling
MoleculeNet	PCBA	1217	6647	PCBA-883	1217	Downsampling
MoleculeNet	PCBA	3328	6719	PCBA-884	3328	Downsampling
MoleculeNet	PCBA	1013	67950	PCBA-887	1013	Downsampling
MoleculeNet	PCBA	1479	6144	PCBA-891	1479	Downsampling
MoleculeNet	PCBA	1807	6151	PCBA-899	1807	Downsampling
MoleculeNet	PCBA	1842	116592	PCBA-902	1842	Downsampling
MoleculeNet	PCBA	528	50416	PCBA-904	528	Downsampling
MoleculeNet	PCBA	1128	118302	PCBA-924	1128	Downsampling
MoleculeNet	PCBA	1773	60454	PCBA-938	1773	Downsampling
MoleculeNet	PCBA	686	64593	PCBA-995	686	Downsampling
