## supplementary Table 3 for "Chemical Dice Integrator (CDI): A Scalable Framework for Multimodal Molecular Representation Learning"

### Sheet: Regression
Source	Dataset	Range	Target Column	Total Molecules	Label transformation
MoleculeNet	BACE	2.5445461 - 10.522879	pIC50	1513	No
TDC	Caco2 (Wang)	-7.76 - -3.51	Y	910	No
TDC	Clearance Hepatocyte (AZ)	3.00 - 150.00	Y	1213	log
TDC	Half Life (Obach)	0.07 - 1200.00	Y	667	log
TDC	LD50	-0.34 - 10.21	Y	7385	No
TDC	Lipophilicity (AstraZeneca)	-1.50 - 4.50	Y	4200	No
TDC	PPBR (AZ)	10.09 - 99.95	Y	2828	No
TDC	SolubilityDB	-13.17 - 2.14	Y	9982	No
TDC	VDss (Lombardo)	0.01 - 700.00	Y	1130	log
TDC	Hydration free energy (Freesolv)	-25.47 - 3.43	Y	642	No
