## supplementary Table 6 for "Chemical Dice Integrator (CDI): A Scalable Framework for Multimodal Molecular Representation Learning"

### Sheet: Aggregator_Rank_table
Metric	Rank	FeatureSet	Average	Standard Deviation	CI_95_lower	CI_95_upper
Accuracy	1	CDI	0.740894	0.057747	0.738007	0.743781
Accuracy	2	ica	0.710755	0.063482	0.707581	0.713929
Accuracy	3	kpca	0.709397	0.06118	0.706338	0.712456
Accuracy	4	pca	0.709196	0.061184	0.706137	0.712255
Accuracy	5	lle	0.701625	0.086034	0.697323	0.705927
Accuracy	6	isomap	0.694224	0.063148	0.691067	0.697382
Accuracy	7	cca	0.596241	0.089809	0.591751	0.600732
Accuracy	8	rks	0.514877	0.069434	0.511405	0.518348
Accuracy	9	tsne	0.507317	0.069881	0.503823	0.510811
Balanced Accuracy	1	CDI	0.734362	0.064434	0.73114	0.737584
Balanced Accuracy	2	ica	0.700963	0.064682	0.697729	0.704198
Balanced Accuracy	3	pca	0.699881	0.063295	0.696716	0.703046
Balanced Accuracy	4	kpca	0.699843	0.063331	0.696676	0.703009
Balanced Accuracy	5	isomap	0.690841	0.064044	0.687639	0.694043
Balanced Accuracy	6	lle	0.669394	0.069533	0.665918	0.672871
Balanced Accuracy	7	cca	0.524881	0.05989	0.521887	0.527876
Balanced Accuracy	8	rks	0.499194	0.020511	0.498168	0.50022
Balanced Accuracy	9	tsne	0.498405	0.051866	0.495811	0.500998
F1 Score	1	CDI	0.292249	0.257978	0.27935	0.305148
F1 Score	2	kpca	0.269308	0.250259	0.256795	0.281821
F1 Score	3	pca	0.269115	0.250366	0.256597	0.281633
F1 Score	4	ica	0.267369	0.248702	0.254934	0.279804
F1 Score	5	isomap	0.262503	0.245781	0.250214	0.274792
F1 Score	6	lle	0.247093	0.235692	0.235308	0.258878
F1 Score	7	cca	0.172234	0.196422	0.162413	0.182055
F1 Score	8	tsne	0.158133	0.174256	0.14942	0.166845
F1 Score	9	rks	0.157149	0.185467	0.147875	0.166422
Kappa	1	CDI	0.187797	0.178479	0.178873	0.196721
Kappa	2	kpca	0.156426	0.162592	0.148297	0.164556
Kappa	3	pca	0.156244	0.16238	0.148125	0.164363
Kappa	4	ica	0.154835	0.160783	0.146796	0.162874
Kappa	5	isomap	0.144942	0.151296	0.137377	0.152507
Kappa	6	lle	0.127167	0.141749	0.120079	0.134254
Kappa	7	cca	0.026168	0.075179	0.022409	0.029927
Kappa	8	tsne	0.001304	0.052893	-0.00134	0.003948
Kappa	9	rks	-0.00122	0.027142	-0.00258	0.000137
Precision	1	CDI	0.239223	0.258124	0.226317	0.252129
Precision	2	kpca	0.22101	0.250354	0.208492	0.233528
Precision	3	pca	0.220625	0.250044	0.208122	0.233127
Precision	4	ica	0.218882	0.248971	0.206433	0.23133
Precision	5	isomap	0.215304	0.245774	0.203016	0.227593
Precision	6	lle	0.203952	0.239334	0.191985	0.215918
Precision	7	cca	0.149832	0.195553	0.140054	0.159609
Precision	8	tsne	0.135486	0.184684	0.126252	0.144721
Precision	9	rks	0.129669	0.18026	0.120656	0.138682
ROC AUC	1	CDI	0.80519	0.068983	0.801741	0.808639
ROC AUC	2	ica	0.767345	0.073922	0.763649	0.771041
ROC AUC	3	kpca	0.766178	0.071317	0.762612	0.769743
ROC AUC	4	pca	0.766135	0.071378	0.762566	0.769704
ROC AUC	5	isomap	0.755068	0.072746	0.751431	0.758706
ROC AUC	6	lle	0.7329	0.078862	0.728957	0.736843
ROC AUC	7	cca	0.540109	0.08609	0.535804	0.544413
ROC AUC	8	rks	0.498802	0.026031	0.4975	0.500103
ROC AUC	9	tsne	0.498205	0.066731	0.494868	0.501541
Recall	1	CDI	0.734204	0.099785	0.729214	0.739193
Recall	2	pca	0.697093	0.101408	0.692022	0.702163
Recall	3	isomap	0.69672	0.103541	0.691543	0.701897
Recall	4	ica	0.69672	0.105411	0.691449	0.70199
Recall	5	kpca	0.696651	0.100508	0.691626	0.701677
Recall	6	lle	0.641078	0.131914	0.634483	0.647674
Recall	7	rks	0.488637	0.141695	0.481553	0.495722
Recall	8	tsne	0.483221	0.139554	0.476243	0.490199
Recall	9	cca	0.446466	0.16826	0.438053	0.454879
