## supplementary Table 7 for "Chemical Dice Integrator (CDI): A Scalable Framework for Multimodal Molecular Representation Learning"

### Sheet: Supplementary_table6
Metric	Rank	FeatureSet	Median	Standard Deviation	CI_95_lower	CI_95_upper
MAE	1	CDI	1.02598	10.9594	0.74333	2.07616
MAE	2	ICA	1.08571	11.2734	0.897385	2.35098
MAE	3	PCA	1.21009	11.1141	0.895724	2.7681
MAE	4	KPCA	1.22512	11.1401	0.905325	2.74656
MAE	5	Isomap	1.52005	12.433	0.951446	2.80069
MAE	6	LLE	1.81756	11.7565	1.09816	2.81496
MAE	7	CCA	2.04074	12.7913	1.19	3.15811
MAE	8	RKS	2.33852	12.4949	1.18205	3.15026
MAE	9	t-SNE	2.42793	12.6267	1.72051	4.13801
MSE	1	CDI	1.80436	1655.08	1.06364	29.8253
MSE	2	ICA	1.95702	1668.41	1.44335	32.779
MSE	3	PCA	2.64093	9400.78	1.41534	58.5947
MSE	4	KPCA	2.64826	9409.47	1.45675	57.0002
MSE	5	Isomap	4.13959	366557	1.57437	60.017
MSE	6	LLE	5.48759	1728.5	2.38399	13.1939
MSE	7	CCA	6.57972	1788.24	2.254	44.8626
MSE	8	RKS	9.38013	1818.3	3.68103	44.4445
MSE	9	t-SNE	10.0242	1809.02	4.43568	76.8409
R2 Score	1	CDI	0.4198	0.325913	0.200478	0.533552
R2 Score	2	PCA	0.27943	10521.5	0.185327	0.338934
R2 Score	3	KPCA	0.268411	10531.5	0.185059	0.338231
R2 Score	4	ICA	0.248239	0.29658	0.131259	0.356078
R2 Score	5	Isomap	0.216714	411289	0.114271	0.304315
R2 Score	6	LLE	0.0853143	0.193103	-0.000486122	0.177853
R2 Score	7	CCA	-0.0171262	0.299311	-0.0689704	0.00288432
R2 Score	8	RKS	-0.0752077	0.0881834	-0.0845212	-0.0639971
R2 Score	9	t-SNE	-0.241693	1.0382	-0.319401	-0.187024
RMSE	1	CDI	1.3431	24.3623	1.03656	4.75236
RMSE	2	ICA	1.39891	24.4629	1.19112	5.18305
RMSE	3	PCA	1.62472	42.4885	1.18889	7.6232
RMSE	4	KPCA	1.62678	42.5026	1.18979	7.54985
RMSE	5	Isomap	2.03339	232.041	1.26973	7.77545
RMSE	6	LLE	2.34206	24.8981	1.45684	5.48
RMSE	7	CCA	2.55226	25.4848	1.52042	6.12748
RMSE	8	RKS	3.01264	25.4687	1.87139	6.25024
RMSE	9	t-SNE	3.1179	25.3622	2.09512	8.82373
