## supplementary Table 10 for "Chemical Dice Integrator (CDI): A Scalable Framework for Multimodal Molecular Representation Learning"

### Sheet: Featurizer_Rank_table
Metric	Rank	FeatureSet	Average	Standard Deviation	CI_95_lower	CI_95_upper
Accuracy	1	Signaturizer	0.769479	0.073532	0.765802	0.773156
Accuracy	2	Mordred	0.747586	0.061227	0.744525	0.750647
Accuracy	3	GROVER	0.746913	0.066272	0.743599	0.750227
Accuracy	4	CDI	0.740894	0.057747	0.738007	0.743781
Accuracy	5	ImageMol	0.73512	0.062241	0.732008	0.738232
Accuracy	6	ChemBERTa	0.71795	0.059766	0.714962	0.720938
Accuracy	7	MOPAC	0.712085	0.057006	0.709235	0.714935
Balanced Accuracy	1	Signaturizer	0.749617	0.073782	0.745928	0.753306
Balanced Accuracy	2	GROVER	0.740258	0.068826	0.736816	0.743699
Balanced Accuracy	3	Mordred	0.738203	0.064218	0.734992	0.741414
Balanced Accuracy	4	CDI	0.734362	0.064434	0.73114	0.737584
Balanced Accuracy	5	ImageMol	0.725876	0.065845	0.722584	0.729168
Balanced Accuracy	6	ChemBERTa	0.710957	0.062756	0.70782	0.714095
Balanced Accuracy	7	MOPAC	0.701996	0.05999	0.698997	0.704996
F1 Score	1	Signaturizer	0.306761	0.255214	0.294001	0.319522
F1 Score	2	Mordred	0.296799	0.257838	0.283907	0.309691
F1 Score	3	GROVER	0.294702	0.255732	0.281915	0.307489
F1 Score	4	CDI	0.292249	0.257978	0.27935	0.305148
F1 Score	5	ImageMol	0.286565	0.254662	0.273832	0.299298
F1 Score	6	ChemBERTa	0.275281	0.250224	0.26277	0.287792
F1 Score	7	MOPAC	0.272056	0.248091	0.259651	0.28446
Kappa	1	Signaturizer	0.203324	0.178503	0.194399	0.212249
Kappa	2	Mordred	0.191479	0.17763	0.182598	0.200361
Kappa	3	GROVER	0.189226	0.175159	0.180468	0.197984
Kappa	4	CDI	0.187797	0.178479	0.178873	0.196721
Kappa	5	ImageMol	0.178747	0.171215	0.170186	0.187308
Kappa	6	ChemBERTa	0.163167	0.16064	0.155135	0.171199
Kappa	7	MOPAC	0.156698	0.155195	0.148938	0.164458
Precision	1	Signaturizer	0.252513	0.261252	0.23945	0.265576
Precision	2	Mordred	0.241622	0.257412	0.228751	0.254493
Precision	3	CDI	0.239223	0.258124	0.226317	0.252129
Precision	4	GROVER	0.238969	0.254859	0.226226	0.251712
Precision	5	ImageMol	0.233406	0.253634	0.220724	0.246088
Precision	6	ChemBERTa	0.224861	0.249672	0.212377	0.237345
Precision	7	MOPAC	0.221878	0.246547	0.209551	0.234206
ROC AUC	1	Signaturizer	0.822339	0.077801	0.818449	0.826229
ROC AUC	2	GROVER	0.811024	0.074516	0.807298	0.814749
ROC AUC	3	Mordred	0.807	0.06864	0.803568	0.810432
ROC AUC	4	CDI	0.80519	0.068983	0.801741	0.808639
ROC AUC	5	ImageMol	0.796523	0.072511	0.792897	0.800148
ROC AUC	6	ChemBERTa	0.780159	0.070562	0.776631	0.783687
ROC AUC	7	MOPAC	0.767168	0.067448	0.763795	0.77054
Recall	1	GROVER	0.742271	0.099803	0.737281	0.747261
Recall	2	Mordred	0.738366	0.094311	0.733651	0.743082
Recall	3	Signaturizer	0.737243	0.100445	0.732221	0.742265
Recall	4	CDI	0.734204	0.099785	0.729214	0.739193
Recall	5	ImageMol	0.724461	0.099549	0.719484	0.729439
Recall	6	ChemBERTa	0.712634	0.101482	0.70756	0.717708
Recall	7	MOPAC	0.70237	0.097552	0.697493	0.707248
