## supplementary Table 11 for "Chemical Dice Integrator (CDI): A Scalable Framework for Multimodal Molecular Representation Learning"

### Sheet: Supplementary_table7
Metric	Rank	FeatureSet	Median	Standard Deviation	CI_95_lower	CI_95_upper
MAE	1	CDI	1.02598	10.9594	0.739379	2.16191
MAE	2	ICA	1.08571	11.2734	0.882466	2.43396
MAE	3	PCA	1.21009	11.1141	0.905529	2.76777
MAE	4	KPCA	1.22512	11.1401	0.89687	2.73774
MAE	5	Isomap	1.52005	12.433	0.954842	2.80069
MAE	6	LLE	1.81756	11.7565	1.18357	2.81479
MAE	7	CCA	2.04074	12.7913	1.12391	3.0055
MAE	8	RKS	2.33852	12.4949	1.49981	3.06711
MAE	9	t-SNE	2.42793	12.6267	1.72051	4.13801
MSE	1	CDI	1.80436	1655.08	1.06352	54.9259
MSE	2	ICA	1.95702	1668.41	1.44118	32.7999
MSE	3	PCA	2.64093	9400.78	1.42035	57.5681
MSE	4	KPCA	2.64826	9409.47	1.41761	58.2062
MSE	5	Isomap	4.13959	366557	1.64346	60.017
MSE	6	LLE	5.48759	1728.5	1.74875	12.7031
MSE	7	CCA	6.57972	1788.24	2.247	43.2684
MSE	8	RKS	9.38013	1818.3	3.68188	44.4445
MSE	9	t-SNE	10.0242	1809.02	4.38954	76.8409
R2 Score	1	CDI	0.4198	0.325913	0.246524	0.534536
R2 Score	2	PCA	0.27943	10521.5	0.183082	0.34679
R2 Score	3	KPCA	0.268411	10531.5	0.185349	0.337219
R2 Score	4	ICA	0.248239	0.29658	0.131671	0.358895
R2 Score	5	Isomap	0.216714	411289	0.119119	0.310636
R2 Score	6	LLE	0.0853143	0.193103	-0.000486122	0.181402
R2 Score	7	CCA	-0.0171262	0.299311	-0.0689704	0.0140329
R2 Score	8	RKS	-0.0752077	0.0881834	-0.0865984	-0.0635623
R2 Score	9	t-SNE	-0.241693	1.0382	-0.320056	-0.18731
RMSE	1	CDI	1.3431	24.3623	1.03133	4.92739
RMSE	2	ICA	1.39891	24.4629	1.19112	5.18169
RMSE	3	PCA	1.62472	42.4885	1.17476	7.67026
RMSE	4	KPCA	1.62678	42.5026	1.18901	7.60018
RMSE	5	Isomap	2.03339	232.041	1.28197	7.76864
RMSE	6	LLE	2.34206	24.8981	1.3224	5.48
RMSE	7	CCA	2.55226	25.4848	1.40503	6.13517
RMSE	8	RKS	3.01264	25.4687	1.87168	8.56952
RMSE	9	t-SNE	3.1179	25.3622	2.10547	8.7657
